# Genomic surveillance for multidrug-resistant or hypervirulent *Klebsiella pneumoniae* among bloodstream isolates at a United States academic medical center

**DOI:** 10.1101/2020.12.04.410209

**Authors:** Travis J. Kochan, Sophia H. Nozick, Rachel L. Medernach, Bettina H. Cheung, Samuel W.M. Gatesy, Marine Lebrun-Corbin, Sumitra D. Mitra, Natalia Khalatyan, Fiorella Krapp, Chao Qi, Egon A. Ozer, Alan R. Hauser

## Abstract

**Background:** *Klebsiella pneumoniae (K. pneumoniae)* strains have been divided into two major categories: classical *K. pneumonia*, which are frequently multidrug-resistant and cause hospital-acquired infections in patients with impaired defenses, and hypervirulent *K. pneumoniae*, which cause severe disseminated community-acquired infections in immunologically normal hosts. Both types of infections may lead to bacteremia and are associated with significant morbidity and mortality. The relative burden of these two types of *K. pneumoniae* among bloodstream isolates within the United States is not well understood.

**Methods:** We examined consecutive *K. pneumoniae* isolates cultured from the blood of hospitalized patients at Northwestern Memorial Hospital (NMH) in Chicago, Illinois April 2015 – April 2017. Bloodstream isolates underwent whole genome sequencing, and clinically relevant data (sequence type [ST], capsule loci, virulence factors, and antimicrobial resistance genes) were inferred from the genome using the bioinformatic tools *Kleborate* and *Kaptive*. Patient demographic, comorbidity, and infection information, as well as phenotypic antimicrobial resistance of the isolate were extracted from the electronic medical record. Candidate hypervirulent isolates were tested in a murine model of pneumonia. Complete genome sequences of these candidate hypervirulent isolates were obtained and plasmid content was evaluated.

**Results:** *K. pneumoniae* bloodstream isolates (n=104) from NMH were highly diverse consisting of 75 distinct STs and 51 unique capsule loci. The majority of these isolates (n=58, 55.8%) were susceptible to all tested antibiotics except ampicillin, but 17 (16.3%) were multidrug-resistant. A total of 32 (30.8%) of these isolates were STs of known high-risk clones, including ST258 and ST45. In particular, 18 (17.3%) were resistant to ceftriaxone, 17 harbored extended-spectrum beta-lactamases, and 9 (8.7%) were resistant to meropenem. Four (3.8%) of the 104 isolates were hypervirulent *K. pneumoniae*, as evidenced by hypermucoviscous phenotypes, high levels of virulence in a murine model of pneumonia, and the presence of large plasmids similar to characterized hypervirulence plasmids. Of particular concern, several of these plasmids contained *tra* conjugation loci suggesting the potential for transmission. Two of these hypervirulent strains belonged to the well characterized ST23 lineage and one to the emerging ST66 lineage.

**Conclusions:** While NMH *K. pneumoniae* bloodstream infections are caused by highly diverse strains, the most prevalent STs were those of multidrug-resistant high-risk clones. A small number of hypervirulent *K. pneumoniae* were observed in patients with no recent travel history, suggesting that these isolates are undergoing community spread in the United States.
