## Supplementary material for "Genomic surveillance for multidrug-resistant or hypervirulent *Klebsiella pneumoniae* among bloodstream isolates at a United States academic medical center": Table S2

### Sheet: Sheet1
Strain	Dose (log CFU)	Surviving Mice	Mortalities	Total Mice
hvkp5	3.94	0	3	3
hvkp5	3.51	0	3	3
hvkp5	3.25	0	3	3
hvkp5	2.7	2	1	3
hvkp5	2.41	2	1	3
hvkp5	3.68	0	2	2
hvkp5	3.47	0	3	3
hvkp5	3.27	0	3	3
hvkp5	2.94	0	3	3
hvkp5	2.57	1	2	2
hvkp5	3.1	0	2	2
hvkp5	1.5	5	2	7
hvKP5	3.47	0	5	5
KPN8	5.1	0	5	5
KPN8	4.1	0	5	5
KPN8	3.2	1	4	5
KPN8	2.1	3	2	5
KPN8	3	1	2	3
KPN8	1.4	5	1	6
KPN23	8	0	5	5
KPN23	7.1	0	5	5
KPN23	6	2	3	5
KPN23	5	5	0	5
KPN23	6	5	0	5
KPN23	5	5	0	5
KPN49	5.6	0	5	5
KPN49	4.6	0	5	5
KPN49	3.7	0	5	5
KPN49	2.7	0	5	5
KPN49	1.33	9	1	10
TK421	5.7	0	4	4
TK421	4.5	2	1	3
TK421	3.8	2	1	3
TK421	2.9	4	0	4
TK421	5.94	0	5	5
TK421	4.98	2	3	5
KPN80	8.77	0	4	4
KPN80	7.93	5	0	5
KPN80	8.2	0	5	5
