## Supplementary material for "Genomic surveillance for multidrug-resistant or hypervirulent *Klebsiella pneumoniae* among bloodstream isolates at a United States academic medical center": Table S3

### Sheet: Sheet1
Strain	Prep Type	Sequencing Platform	Accession #
KPN100	Nextera	MiSeq V2 (500 paired end read)	SAMN24009687
KPN101	Nextera	MiSeq V2 (500 paired end read)	SAMN24009688
KPN102	Seqwell	NovaSeq	SAMN24009689
KPN103	Seqwell	NovaSeq	SAMN24009690
KPN104	Seqwell	NovaSeq	SAMN24009691
KPN105	Seqwell	NovaSeq	SAMN24009692
KPN106	Seqwell	NovaSeq	SAMN24009693
KPN107	Seqwell	NovaSeq	SAMN24009694
KPN115	Nextera	NextSeq	SAMN24009695
KPN116	Seqwell	NovaSeq	SAMN24009696
KPN117	Nextera	NextSeq	SAMN24009697
KPN118	Seqwell	NovaSeq	SAMN24009698
KPN119	Seqwell	NovaSeq	SAMN24009699
KPN120	Seqwell	NovaSeq	SAMN24009700
KPN121	Seqwell	NovaSeq	SAMN24009701
KPN122	Seqwell	NovaSeq	SAMN24009702
KPN123	Seqwell	NovaSeq	SAMN24009703
KPN124	Seqwell	NovaSeq	SAMN24009704
KPN125	Seqwell	NovaSeq	SAMN24009705
KPN126	Seqwell	NovaSeq	SAMN24009706
KPN127	Nextera	NextSeq	SAMN24009707
KPN128	Seqwell	NovaSeq	SAMN24009708
KPN129	Seqwell	NovaSeq	SAMN24009709
KPN130	Seqwell	NovaSeq	SAMN24009710
KPN131	Seqwell	NovaSeq	SAMN24009711
KPN132	Seqwell	NovaSeq	SAMN24009712
KPN133	Seqwell	NovaSeq	SAMN24009713
KPN134	Seqwell	NovaSeq	SAMN24009714
KPN135	Seqwell	NovaSeq	SAMN24009715
KPN136	Seqwell	NovaSeq	SAMN24009716
KPN137	Seqwell	NovaSeq	SAMN24009717
KPN138	Seqwell	NovaSeq	SAMN24009718
KPN139	Seqwell	NovaSeq	SAMN24009719
KPN140	Seqwell	NovaSeq	SAMN24009720
KPN141	Seqwell	NovaSeq	SAMN24009721
KPN142	Seqwell	NovaSeq	SAMN24009722
KPN143	Seqwell	NovaSeq	SAMN24009723
KPN144	Seqwell	NovaSeq	SAMN24009724
KPN145	Seqwell	NovaSeq	SAMN24009725
KPN146	Seqwell	NovaSeq	SAMN24009726
KPN147	Seqwell	NovaSeq	SAMN24009727
KPN148	Seqwell	NovaSeq	SAMN24009728
KPN149	Seqwell	NovaSeq	SAMN24009729
KPN150	Seqwell	NovaSeq	SAMN24009730
KPN151	Seqwell	NovaSeq	SAMN24009731
KPN152	Seqwell	NovaSeq	SAMN24009732
KPN153	Seqwell	NovaSeq	SAMN24009733
KPN154	Seqwell	NovaSeq	SAMN24009734
KPN155	Seqwell	NovaSeq	SAMN24009735
KPN156	Seqwell	NovaSeq	SAMN24009736
KPN157	Seqwell	NovaSeq	SAMN24009737
KPN158	Seqwell	NovaSeq	SAMN24009738
KPN159	Seqwell	NovaSeq	SAMN24009739
KPN16	Nextera	NextSeq	SAMN24040733
KPN160	Seqwell	NovaSeq	SAMN24009740
KPN161	Seqwell	NovaSeq	SAMN24009741
KPN162	Seqwell	NovaSeq	SAMN24009742
KPN163	Seqwell	NovaSeq	SAMN24009743
KPN164	Seqwell	NovaSeq	SAMN24009744
KPN165	Nextera	NextSeq	SAMN24009745
KPN166	Seqwell	NovaSeq	SAMN24009746
KPN167	Seqwell	NovaSeq	SAMN24009747
KPN168	Seqwell	NovaSeq	SAMN24009748
KPN169	Nextera	NextSeq	SAMN24009749
KPN17	Nextera	NextSeq	SAMN24009750
KPN170	Seqwell	NovaSeq	SAMN24009751
KPN171	Seqwell	NovaSeq	SAMN24009752
KPN172	Seqwell	NovaSeq	SAMN24009753
KPN173	Seqwell	NovaSeq	SAMN24009754
KPN174	Seqwell	NovaSeq	SAMN24009755
KPN175	Seqwell	NovaSeq	SAMN24009756
KPN176	Seqwell	NovaSeq	SAMN24009757
KPN177	Seqwell	NovaSeq	SAMN24009758
KPN178	Seqwell	NovaSeq	SAMN24009759
KPN18	Seqwell	MiSeq	SAMN24009760
KPN19	Seqwell	MiSeq	SAMN24009761
KPN20	Seqwell	MiSeq	SAMN24009762
KPN21	Seqwell	MiSeq	SAMN24009763
KPN22	Seqwell	MiSeq	SAMN24009764
KPN23	Nextera	NextSeq	SAMN24009765
KPN24	Seqwell	MiSeq	SAMN24009766
KPN25	Seqwell	MiSeq	SAMN24009767
KPN26	Seqwell	MiSeq	SAMN24009768
KPN27	Seqwell	MiSeq	SAMN24009769
KPN28	Seqwell	MiSeq	SAMN24022830
KPN29	Seqwell	MiSeq	SAMN24009770
KPN3	Seqwell	MiSeq	SAMN24009771
KPN30	Seqwell	MiSeq	SAMN24009772
KPN31	Seqwell	MiSeq	SAMN24009773
KPN32	Seqwell	MiSeq	SAMN24009774
KPN33	Nextera	NextSeq	SAMN24009775
KPN34	Nextera	NextSeq	SAMN24009776
KPN35	Nextera	NextSeq	SAMN24009777
KPN36	Nextera	NextSeq	SAMN24009778
KPN37	Nextera	NextSeq	SAMN24009779
KPN38	Nextera	NextSeq	SAMN24009780
KPN39	Nextera	NextSeq	SAMN24009781
KPN40	Nextera	NextSeq	SAMN24009782
KPN41	Nextera	NextSeq	SAMN24009783
KPN42	Nextera	NextSeq	SAMN24009784
KPN43	Nextera	NextSeq	SAMN24009785
KPN44	Nextera	NextSeq	SAMN24009786
KPN45	Nextera	NextSeq	SAMN24009787
KPN46	Nextera	NextSeq	SAMN24040734
KPN47	Nextera	NextSeq	SAMN24009788
KPN48	Nextera	NextSeq	SAMN24009789
KPN49	Nextera	NextSeq	SAMN24009790
KPN5	Seqwell	MiSeq	SAMN24009791
KPN50	Nextera	NextSeq	SAMN24009792
KPN51	Nextera	NextSeq	SAMN24009793
KPN52	Nextera	NextSeq	SAMN24009794
KPN53	Nextera	NextSeq	SAMN24009795
KPN54	Nextera	NextSeq	SAMN24009796
KPN55	Nextera	NextSeq	SAMN24009797
KPN56	Nextera	NextSeq	SAMN24009798
KPN69	Nextera	NextSeq	SAMN24009799
KPN7	Seqwell	MiSeq	SAMN24009800
KPN70	Nextera	NextSeq	SAMN24009801
KPN71	Nextera	NextSeq	SAMN24009802
KPN73	Nextera	NextSeq	SAMN24009803
KPN74	Nextera	NextSeq	SAMN24009804
KPN8	Nextera	NextSeq	SAMN24009805
KPN80	Nextera	NextSeq	SAMN24009806
KPN81	Nextera	NextSeq	SAMN24009807
KPN83	Nextera	NextSeq	SAMN24009808
KPN84	Nextera	NextSeq	SAMN24009809
KPN85	Nextera	NextSeq	SAMN24009810
KPN86	Nextera	NextSeq	SAMN24009811
KPN87	Nextera	NextSeq	SAMN24009812
KPN88	Nextera	NextSeq	SAMN24009813
KPN89	Nextera	NextSeq	SAMN24009814
KPN90	Nextera	NextSeq	SAMN24009815
KPN91	Nextera	NextSeq	SAMN24009816
KPN92	Nextera	NextSeq	SAMN24009817
KPN93	Nextera	MiSeq V2 (500 paired end read)	SAMN24009681
KPN94	Nextera	MiSeq V2 (500 paired end read)	SAMN24009682
KPN95	Nextera	MiSeq V2 (500 paired end read)	SAMN24009683
KPN96	Nextera	NextSeq	SAMN24009818
KPN97	Nextera	MiSeq V2 (500 paired end read)	SAMN24009684
KPN98	Nextera	MiSeq V2 (500 paired end read)	SAMN24009685
KPN99	Nextera	MiSeq V2 (500 paired end read)	SAMN24009686
