## Supplementary material for "Genomic surveillance for multidrug-resistant or hypervirulent *Klebsiella pneumoniae* among bloodstream isolates at a United States academic medical center": Table S4

### Sheet: Sheet1
Strain	Accession #	#seq_name	length	cov.	circ.	repeat	mult.	alt_group	graph_path	Plasmid Replicon
KPN49	SAMN24039391	KPN49	5413861	16	Y	N	1	*	2	-
		pKPN49_1	160715	18	Y	N	1	*	1	IncFIB(K)
		pKPN49_2	95058	13	Y	N	1	*	3	IncFIA(HI1)
KPN8	SAMN24039390	KPN8	5356344	229	Y	N	1	*	1	-
		pKPN8_1	232618	404	Y	N	2	*	2	repB, IncHI1B(pNDM-MAR)
KPN23	SAMN24039392	KPN23	5367618	170	Y	N	1	*	1	-
		pKPN23_1	176239	286	Y	N	2	*	3	IncFIB(K), IncFII(pKP91)
		pKPN23_2	10045	115	Y	N	1	*	2	ColRNAI
KPN115	SAMN24039393	KPN115	5151820	199	Y	N	1	*	1	-
		pKPN115_1	233738	312	Y	N	2	*	3	repB, IncHI1B(pNDM-MAR)
		pKPN115_2	111806	419	Y	Y	2	*	2	IncFIB(pKPHS1)
KPN165	SAMN24039394	KPN165	5287012	207	Y	N	1	*	1	-
		pKPN165_1	163707	326	Y	N	2	*	2	IncFIB(K)
